# Temperature-driven dynamics of *Chlorella sorokiniana* and its microbiome

**DOI:** 10.64898/2026.09.19.752680

**Authors:** Judith Traver-Azuara, Carmen García-Comas, Caterina R. Giner, Francisco Latorre, Lidia Montiel, María Salinas-García, Martina Ciardi, Silvia-Villaró Cos, Ana Sánchez-Zurano, Gabriel Acién, Pedro Cermeño, Ramiro Logares

**Affiliations:** Institute of Marine Sciences (ICM), CSIC, Barcelona 08003, Spain; Department of Chemical Engineering-CIESOL, University of Almería, 04120, Almería, Spain; Department of Chemical Engineering, University of Murcia, Murcia 30100, Spain

**Author notes:** **Corresponding authors:** (J. Traver-Azuara), (C. García-Comas), (R. Logares), (P. Cermeño).

**Keywords:** Microalgae, microbiome, thermal stress, grazers, metabarcoding, genome

## Abstract

Temperature is a critical factor in microalgal production, yet its impact on microalgae and their microbiome remains poorly understood. Here, we investigated the responses of *Chlorella sorokiniana* and its microbial community to temperature increases in four wastewater-based cultures over two months. Two Test cultures were subjected to a thermal gradient from 20 °C to 34 °C, and two were Controls at 20 °C. Eukaryotic and bacterial communities were analyzed using 18S and 16S rRNA gene sequencing, and the microalga genome was reconstructed using PacBio HiFi sequencing and functionally annotated. Control cultures remained stable, whereas Test cultures showed a decline in *C. sorokiniana* relative abundance and biomass from approximately 24 °C. In contrast, photosynthetic efficiency remained stable until temperatures exceeded 33 °C. Above 22–24 °C, the bacterial community, dominated by Fontibacter, Flavobacterium, and Luteolibacter, was replaced by taxa whose relative abundance increased with rising temperature and microalgal decline, pointing to bacteria better adapted to the stress conditions. Candidate predator–prey dynamics with the protist Cercozoa also intensified as temperature increased. Microalgal genome annotation identified 28 candidate genes corresponding to seven of eight literature-informed high-temperature/heat-stress targets, primarily associated with protein homeostasis, Reactive oxygen species protection, membrane lipid remodeling, and protein degradation. Collectively, these genes likely support the microalga’s response and adaptation to environmental stress. Overall, culture destabilization resulted from interacting thermal, microbial, and grazing-related processes rather than temperature alone. Early microbiome changes may therefore provide useful warning signals of culture instability and help improve the management of large-scale microalgal production systems.

**Graphical Abstract:** 

**Highlights:**

- Thermal stress induces the collapse of *Chlorella sorokiniana* cultures.
- Cercozoa proliferation may reflect ecological destabilization under thermal stress.
- Bacterial succession becomes increasingly temperature-driven.
- Microbiome destabilization may represent a failure that allows biological invasion.
- Genome annotation reveals candidate mechanisms for stress tolerance.
