## Supplementay Material for "Temperature-driven dynamics of *Chlorella sorokiniana* and its microbiome": Table S1. ASVs discarded and their sequencing depth coverage.xlsx

### Sheet: Table S1. ASVs discarded and th
Community	Reactor	Total number of ASVs	ASVs discarded	% Reads
Bacterial	cww1	2154	1784	0.0244
	cww2	2351	1981	0.0171
	tww1	2388	2018	0.0358
	tww2	2472	2102	0.0342
	Inflow	1659	1584	0.0083
Eukaryotic	cww1	174	139	0.0161
	cww2	94	59	0.0023
	tww1	128	93	0.0069
	tww2	137	102	0.0162
	Inflow	4	0	0
