## Supplementay Material for "Temperature-driven dynamics of *Chlorella sorokiniana* and its microbiome": Table S3. Spearman correlations between microbes.xlsx

### Sheet: Table S3. Spearman correlations
Culture	ASV	response	Correlation	Organism	rho	p_value
tww1	ASV5.16S	Decrease	Log-fold change	C. sorokiniana	0.806593	0.000491
tww1	ASV30.16S	Increase	Log-fold change	C. sorokiniana	-0.767033	0.001368
tww1	ASV13.16S	Increase	Log-fold change	C. sorokiniana	-0.745055	0.00223
tww1	ASV21.16S	Decrease	Log-fold change	C. sorokiniana	0.718681	0.00378
tww1	ASV6.16S	Mixed	Log-fold change	C. sorokiniana	-0.692308	0.006071
tww1	ASV3.16S	Increase	Log-fold change	C. sorokiniana	-0.683516	0.007037
tww1	ASV1.16S	Mixed	Log-fold change	C. sorokiniana	0.652747	0.011385
tww1	ASV20.16S	Mixed	Log-fold change	C. sorokiniana	-0.626374	0.016542
tww1	ASV8.16S	Decrease	Log-fold change	C. sorokiniana	0.573626	0.031971
tww1	ASV15.16S	Increase	Log-fold change	Cercozoa ASV2.18S	0.67033	0.008704
tww1	ASV5.16S	Decrease	Relative abundance	C. sorokiniana	0.664097	0
tww1	ASV3.16S	Increase	Relative abundance	C. sorokiniana	-0.649954	2e-06
tww1	ASV21.16S	Decrease	Relative abundance	C. sorokiniana	0.641327	2e-06
tww1	ASV8.16S	Decrease	Relative abundance	C. sorokiniana	0.597395	1.2e-05
tww1	ASV20.16S	Mixed	Relative abundance	C. sorokiniana	-0.553748	6.6e-05
tww1	ASV2.16S	Decrease	Relative abundance	C. sorokiniana	0.516071	0.000242
tww1	ASV17.16S	Increase	Relative abundance	C. sorokiniana	-0.476919	0.000805
tww1	ASV1.16S	Mixed	Relative abundance	C. sorokiniana	0.475054	0.00097
tww1	ASV6.16S	Mixed	Relative abundance	C. sorokiniana	-0.456825	0.001416
tww1	ASV30.16S	Increase	Relative abundance	C. sorokiniana	-0.448279	0.001782
tww1	ASV13.16S	Increase	Relative abundance	C. sorokiniana	-0.44437	0.001976
tww1	ASV36.16S	Decrease	Relative abundance	C. sorokiniana	0.428567	0.002963
tww1	ASV9.16S	Increase	Relative abundance	C. sorokiniana	-0.334073	0.02374
tww1	ASV8.16S	Decrease	Relative abundance	Cercozoa ASV2.18S	-0.554487	6.4e-05
tww1	ASV5.16S	Decrease	Relative abundance	Cercozoa ASV2.18S	-0.543716	9.4e-05
tww1	ASV3.16S	Increase	Relative abundance	Cercozoa ASV2.18S	0.542416	9.9e-05
tww1	ASV17.16S	Increase	Relative abundance	Cercozoa ASV2.18S	0.535155	0.000127
tww1	ASV30.16S	Increase	Relative abundance	Cercozoa ASV2.18S	0.534667	0.000129
tww1	ASV21.16S	Decrease	Relative abundance	Cercozoa ASV2.18S	-0.532952	0.000137
tww1	ASV2.16S	Decrease	Relative abundance	Cercozoa ASV2.18S	-0.528735	0.000158
tww1	ASV6.16S	Mixed	Relative abundance	Cercozoa ASV2.18S	0.478014	0.00078
tww1	ASV20.16S	Mixed	Relative abundance	Cercozoa ASV2.18S	0.427805	0.00302
tww1	ASV13.16S	Increase	Relative abundance	Cercozoa ASV2.18S	0.419548	0.003703
tww1	ASV9.16S	Increase	Relative abundance	Cercozoa ASV2.18S	0.395695	0.00649
tww1	ASV1.16S	Mixed	Relative abundance	Cercozoa ASV2.18S	-0.354066	0.015775
tww1	ASV36.16S	Decrease	Relative abundance	Cercozoa ASV2.18S	-0.347539	0.017955
tww1	ASV15.16S	Increase	Relative abundance	Cercozoa ASV2.18S	0.302044	0.04134
tww2	ASV28.16S	Mixed	Log-fold change	C. sorokiniana	-0.879121	7.5e-05
tww2	ASV14.16S	Mixed	Log-fold change	C. sorokiniana	0.851648	0.00022
tww2	ASV6.16S	Mixed	Log-fold change	C. sorokiniana	-0.824176	0.00053
tww2	ASV8.16S	Decrease	Log-fold change	C. sorokiniana	0.818681	0.000621
tww2	ASV16.16S	Mixed	Log-fold change	C. sorokiniana	0.807692	0.000839
tww2	ASV32.16S	Mixed	Log-fold change	C. sorokiniana	-0.736264	0.004108
tww2	ASV9.16S	Increase	Log-fold change	C. sorokiniana	0.725275	0.005023
tww2	ASV20.16S	Mixed	Log-fold change	C. sorokiniana	-0.71978	0.005536
tww2	ASV24.16S	Mixed	Log-fold change	C. sorokiniana	0.71978	0.005536
tww2	ASV2.16S	Decrease	Log-fold change	C. sorokiniana	0.703297	0.007319
tww2	ASV3.16S	Increase	Log-fold change	C. sorokiniana	-0.703297	0.007319
tww2	ASV19.16S	Increase	Log-fold change	C. sorokiniana	0.653846	0.015349
tww2	ASV13.16S	Increase	Log-fold change	C. sorokiniana	-0.653846	0.015349
tww2	ASV5.16S	Decrease	Log-fold change	C. sorokiniana	0.576923	0.038993
tww2	ASV6.16S	Mixed	Log-fold change	Cercozoa ASV2.18S	0.664835	0.013166
tww2	ASV3.16S	Increase	Log-fold change	Cercozoa ASV2.18S	0.593407	0.032524
tww2	ASV6.16S	Mixed	Relative abundance	C. sorokiniana	-0.805162	0
tww2	ASV14.16S	Mixed	Relative abundance	C. sorokiniana	0.784959	0
tww2	ASV3.16S	Increase	Relative abundance	C. sorokiniana	-0.745696	0
tww2	ASV2.16S	Decrease	Relative abundance	C. sorokiniana	0.716206	0
tww2	ASV16.16S	Mixed	Relative abundance	C. sorokiniana	0.712408	0
tww2	ASV8.16S	Decrease	Relative abundance	C. sorokiniana	0.697088	0
tww2	ASV4.16S	Decrease	Relative abundance	C. sorokiniana	-0.6865	1e-06
tww2	ASV5.16S	Decrease	Relative abundance	C. sorokiniana	0.657505	3e-06
tww2	ASV28.16S	Mixed	Relative abundance	C. sorokiniana	-0.638926	4e-06
tww2	ASV13.16S	Increase	Relative abundance	C. sorokiniana	-0.618016	1e-05
tww2	ASV32.16S	Mixed	Relative abundance	C. sorokiniana	-0.576563	7.1e-05
tww2	ASV24.16S	Mixed	Relative abundance	C. sorokiniana	0.553759	0.000117
tww2	ASV20.16S	Mixed	Relative abundance	C. sorokiniana	-0.533023	0.000233
tww2	ASV9.16S	Increase	Relative abundance	C. sorokiniana	0.393537	0.009462
tww2	ASV19.16S	Increase	Relative abundance	C. sorokiniana	0.302829	0.048395
tww2	ASV14.16S	Mixed	Relative abundance	Cercozoa ASV2.18S	-0.755224	0
tww2	ASV6.16S	Mixed	Relative abundance	Cercozoa ASV2.18S	0.710359	0
tww2	ASV3.16S	Increase	Relative abundance	Cercozoa ASV2.18S	0.654985	2e-06
tww2	ASV28.16S	Mixed	Relative abundance	Cercozoa ASV2.18S	0.605588	1.7e-05
tww2	ASV8.16S	Decrease	Relative abundance	Cercozoa ASV2.18S	-0.542521	0.000171
tww2	ASV2.16S	Decrease	Relative abundance	Cercozoa ASV2.18S	-0.536108	0.000211
tww2	ASV4.16S	Decrease	Relative abundance	Cercozoa ASV2.18S	0.526208	0.00029
tww2	ASV24.16S	Mixed	Relative abundance	Cercozoa ASV2.18S	-0.522113	0.000329
tww2	ASV16.16S	Mixed	Relative abundance	Cercozoa ASV2.18S	-0.510582	0.000468
tww2	ASV9.16S	Increase	Relative abundance	Cercozoa ASV2.18S	-0.506344	0.000531
tww2	ASV13.16S	Increase	Relative abundance	Cercozoa ASV2.18S	0.486212	0.000948
tww2	ASV5.16S	Decrease	Relative abundance	Cercozoa ASV2.18S	-0.399622	0.007933
tww2	ASV32.16S	Mixed	Relative abundance	Cercozoa ASV2.18S	0.393882	0.008966
tww2	ASV20.16S	Mixed	Relative abundance	Cercozoa ASV2.18S	0.312015	0.041661
tww2	ASV19.16S	Increase	Relative abundance	Cercozoa ASV2.18S	-0.303563	0.047826
