## Supplementay Material for "Temperature-driven dynamics of *Chlorella sorokiniana* and its microbiome": Table S4. Chlorella sorokiniana genome annotation summary.xlsx

### Sheet: Table S4. Chlorella sorokiniana
category	n	percentage_predicted_proteins
Predicted protein sequences	15541	100
eggNOG-mapper annotated proteins	11906	76.61
Description	10774	69.33
COG category	10774	69.33
PFAM	10529	67.75
KEGG KO	6385	41.08
KEGG pathway	3956	25.46
KEGG module	1705	10.97
GO terms	1143	7.35
CAZy	186	1.2
