## Supplementay Material for "Temperature-driven dynamics of *Chlorella sorokiniana* and its microbiome": Table S5. C.sorokiniana high temperature target summary.xlsx

### Sheet: Table S5. C.sorokiniana high te
Family	Source_target	Source_result	Paper_support	n_genes	status
HSP70B	HSP70B	Induced by increased temperature and reported as a temperature-stress marker in Chlorella	Barati et al. 2019	1	Detected by annotation
HSP70	HSP70	HSP70-family proteins represented in heat-stress protein homeostasis	Barati et al. 2019	10	Detected by annotation
HSP90	HSP90	HSP90 represented among heat-shock proteins involved in high-temperature protein homeostasis	Barati et al. 2019	4	Detected by annotation
Small HSPs / HSP20	Small HSPs	Several small HSPs were upregulated at species-specific threshold temperatures	Barati et al. 2019	6	Detected by annotation
Ubiquitin	UBI	Upregulated in response to heat and light stress	Barati et al. 2019	1	Detected by annotation
Delta-6 fatty-acid desaturase	Delta-6 CiFAD	Amplified with rising temperature and suggested to enhance survival under high temperature	Barati et al. 2019	0	Not detected by annotation
Superoxide dismutase (SOD)	SOD	Associated with heat stress	Barati et al. 2019	4	Detected by annotation
CDP-diacylglycerol synthase (CDS)	CDS	Reported in high-temperature response	Song et al. 2023	2	Detected by annotation
