## Supplementay Material for "Temperature-driven dynamics of *Chlorella sorokiniana* and its microbiome": Table S6. Taxonomic assignment for Cercozoa.xlsx

### Sheet: Table S6. Taxonomic assignment 
Database	Identity (%)	Coverage	E-value	Bit_score (o total_score)	Taxonomy
EukBank	99.74	1	0	713	Eukaryota | Sar | Rhizaria | Cercozoa | Glissomonadida | Bodomorphidae
NCBI	90.56	1	4e-149	514	Eukaryota | Sar | Rhizaria | Cercozoa | Cercomonadida
metaPR2	89.8	1	2.4e-140	496	TSAR | Rhizaria | Cercozoa | Filosa-Thecofilosea | Ebriacea | TAGIRI1-lineage
ParaquaSeq	88.1	1	3.8e-130	459	Chromista | Cercozoa | Thecofilosea | Cryomonadida | Protaspidae
